# Comparative analysis of *Glycine BBX* gene family reveals lineage-specific evolution and expansion

**DOI:** 10.1101/2022.11.16.516718

**Authors:** Reena Deshmukh, Sourav Datta

## Abstract

*BBX* genes are associated with photomorphogenesis, hormone response and seed gemination. Although, *BBX* gene family is reported in *G. max*, little is known about its classification and expansion. Similarly, no information is available for the *BBX* gene family in its closest relative *Glycine soja* (Siebold & Zucc.). With extensive genome diversity, *G. soja* can be used as an effective genetic reservoir for introgressing important agronomic traits in *G. max*. In the present study, we carried out a comprehensive comparative genome-wide analysis of *BBX* gene family in *G. max* and *G. soja*, to identify their evolutionary relationship and origin in plant lineage. Our results show an ancient *BBX* gene family expansion through segmental duplication, further suggesting, that the *GmBBX* members are the out-paralogs. These genes show lineage-specific evolution and expansion in the ancestral *Glycine* genome supported by the incidences of microsynteny between *G. max* and *G. soja*. The two genomes also showed interesting evidence of conserved linkages which might be due to their common ancestor descendance, with minimum horizontal expansion in *G. max* after its split from *G. soja*. Our study suggests that the *BBX* gene family diverged before the split of *G. max* and *G. soja*. As the two genomes share several regions of synteny, the paralogous members in *G. max* could have been a result of segmental duplications.
