## Supplementary Table for "Comparative analysis of *Glycine BBX* gene family reveals lineage-specific evolution and expansion": supplemenatry table 1.xlsx

### Sheet: GmBBX
Table 1a GmBBX genes
Gene name (new)	Locus tag	Protein accession		CCT domain	Chrno.	Chromosome location	Gene ID	mRNA accession	Alias locus name	Aka gene name (old)	Number of exons	Gene size
GmBBX1a	GLYMA.01G168500	XP_003517191.1	2	0	1	51718161.. 51721554	100780544	XM_003517143.4	Glyma01g37370	GmBBX 33	7	4412
GmBBX2a	GLYMA.02G152900	XP_006575103.1	2	1	2	16127166-16130154	100796874	XM_006575040.3	Glyma02g17180	GmBBX 27	4	3885
GmBBX2b	GLYMA.02G223700	XP_006575398.1	2	1	2	42973326-42980636	100787695	XM_006575335.3	Glyma02g38870	GmBBX 22	6	9505
GmBBX3a	GLYMA.03G209800	NP_001278943.1	2	1	3	42815004-42818298	100817838	NM_001292014.1	Glyma03g36810	GmBBX 25	4	4283
GmBBX4a	Glyma.04G009200	XP_014629883.1	2	0	4	733997.. 736552	100800981	XM_014774397.2	Glyma04g01120	GmBBX 40	3	3322
GmBBX4b	GLYMA.04G027000	XP_025983938.1	2	0	4	2180849.. 2182410	100785978	XM_026128153.1	Glyma04g02960	GmBBX 36	3	2030
GmBBX4c	GLYMA.04G058900	XP_003522335.1	1	1	4	4821292.. 4822637	100794431	XM_003522287.4	Glyma04g06240	GmBBX 11	2	1750
GmBBX5a	GLYMA.05G233700	NP_001304365.2	1	1	5	41129335.. 41131198	100812563	NM_001317436.2	Glyma05g35150	GmBBX 15	2	2422
GmBBX6a	Glyma.06G009100	XP_006581111.1	2	0	6	702377.. 704139	100786372	XM_006581048.3	Glyma06g01140	GmBBX 41	3	2291
GmBBX6b	GLYMA.06G027000	XP_003527799.1	2	0	6	2076797.. 2078127	100794842	XM_003527751.4	Glyma06g02970	GmBBX 37	2	1731
GmBBX6c	GLYMA.06G059600	XP_003526113.1	1	1	6	4497148.. 4498662	100804201	XM_003526065.4	Glyma06g06300	GmBBX 12	2	1969
GmBBX6d	GLYMA.06G255300	XP_003527285.1	1	0	6	42898167.. 42900221	100818267	XM_003527237.4	Glyma06g39810	GmBBX 56	2	2671
GmBBX6e	GLYMA.06G300900	XP_003527473.1	1	0	6	48559910..48561092	100782655	XM_003527425.4	Glyma06g45620	GmBBX 59	2	1537
GmBBX7a	GLYMA.07G020400	XP_003530172.1	1	0	7	1601872..1602938	100781783	XM_003530124.4	Glyma.07G020400	GmBBX 53	1	1387
GmBBX7b	GLYMA.07G091400	NP_001239992.2	1	1	7	8392152..8400977	100802113	NM_001253063.2	unavailable	none	7	11474
GmBBX8a	GLYMA.08G041100	NP_001304589.1	1	1	8	3252554..3254083	100793296	NM_001317660.1	Glyma08g04570	GmBBX 16	2	1988
GmBBX8b	GLYMA.08G221600	XP_006585659.1	1	0	8	18066813..18068014	102667703	XM_006585596.3	Glyma08g23700	GmBBX 52	1	1562
GmBBX8c	GLYMA.08G255200	NP_001235828.1	2	1	8	22663366..22665952	100301885	NM_001248899.2	Glyma08g28370	GmBBX 1	2	1562
GmBBX9a	GLYMA.09G099000	XP_003533890.1	2	0	9	16966666..16970218	100808889	XM_003533842.4	Glyma09g14880	GmBBX 44	3	4619
GmBBX9b	Glyma.09G184600	XP_006587685.1	1	0	9	45411301..45412539	102660179	XM_006587622.2	Glyma13g33420	GmBBX 17	3	1161
GmBBX10a	GLYMA.10G021400	XP_006588604.1	2	1	10	1848491..1851360	100798117	XM_006588541.3	unavailable	GmBBX 50	4	3730
GmBBX10b	GLYMA.10G274300	NP_001278940.1	1	1	10	49789238..49791011	100782921	NM_001292011.1	Glyma10g42090	GmBBX 13	2	2306
GmBBX11a	GLYMA.11G074900	NP_001241539.1	2	0	11	5585434..5589415	100795117	NM_001254610.1	Glyma11g07930	GmBBX 31	7	5176
GmBBX11b	GLYMA.11G110900	NP_001235095.1	2	0	11	8469116..8471513	100527369	NM_001248166.1	Glyma11g11850	GmBBX 35	6	3118
GmBBX11c	GLYMA.11G112800	XP_003539006.1	2	0	11	8611412..8613227	100790232	XM_003538958.3	Glyma11g12060	GmBBX 43	3	2360
GmBBX11d	GLYMA.11G127100	NP_001341765.1	2	0	11	9632204..9635416	100779183	NM_001354836.1	Glyma11g13570	GmBBX 47	3	4117
GmBBX12a	GLYMA_12G037200	XP_014619959.1	2	0	12	2692453..2695848	100818604	XM_014764473.2	unavailable	none	5	4414
GmBBX12b	GLYMA.12G038700	XP_006592086.1	1	0	12	2797510..2798813	102669047	XM_006592023.3	Glyma12g04270	GmBBX 42	3	1694
GmBBX12c	GLYMA.12G051700	NP_001237182.2	2	0	12	3691480..3694822	732574	NM_001250253.2	Glyma12g05570	GmBBX 46	3	4345
GmBBX12d	GLYMA.12G103800	XP_003539886.1	1	0	12	9285593..9286773	100789532	XM_006592342.3	Glyma12g11230	GmBBX 60	2	1535
GmBBX12e	GLYMA.12G196100	XP_006591893.1	2	1	12	37190119..37194664	100805778	NM_001254094.1	Glyma12g32220	GmBBX 23	7	5910
GmBBX12f	GLYMA.12G198400	XP_003540329.1 (used Arabidopsis Fgenesh to predict)	1	0	12	37406480..37407893	100809520	XM_003540281.4	Glyma12g32470	GmBBX 61	2	1838
GmBBX12g	GLYMA.12G233900	XP_006592945.1	2	0	12	40761222..40764994	100819131	XR_001383986.2	Glyma12g36260	GmBBX 45	4	4905
GmBBX13a	GLYMA.13G009300	XP_006593876.1	2	1	13	2674343..2680864	100800832	XM_006593813.2	unavailable	none	7	8478
GmBBX13b	GLYMA.13G050300	XP_003541197.1	2	1	13	13695180..13698198	100782635	XM_003541149.4	Glyma13g07030	GmBBX 3	2	3925
GmBBX13c	GLYMA.13G093800	NP_001240941.1	2	1	13	19928457..19929642	100792197	NM_001254012.1	unavailable	GmBBX 20/24	2	1542
GmBBX13d	GLYMA.13G248000	NP_001237218.1	1	0	13	35025150..35025971	100306080	NM_001250289.3	Glyma13g32160	GmBBX 57	1	1068
GmBBX13e	GLYMA.13G265000	XP_003543187.1	2	0	13	36204350..36208535	100790959	XM_003543139.4	unavailable	GmBBX 20/24	4	5442
GmBBX13f	GLYMA.13G303700	XP_003543371.1	1	0	13	39451568..39453181	100801024	XM_003543323.3	Glyma13g37970	GmBBX 62	2	2098
GmBBX13g	GLYMA.13G306300	NP_001304491.1	2	1	13	39629268..39633897	100804738	NM_001317562.1	Glyma13g38240	GmBBX 55	7	6018
GmBBX13h	GLYMA.13G344700	NP_001242424.2	2	0	13	42929763..42932407	100814727	NM_001255495.3	Glyma13g41980	GmBBX 48	3	3439
GmBBX14a	GLYMA.14G190400	XP_014622613.1	2	1	14	46409397..46416803	100783016	XM_014767127.2	Glyma14g36930	GmBBX	8	9629
GmBBX14b	GLYMA.14G216500	XP_003545050.1	2	0	14	48995314..48997208	100790972	XM_003545002.4	Glyma14g40650	GmBBX 38	3	2463
GmBBX15a	GLYMA.15G029500	NP_001240034.1	2	0	15	2379274..2381938	100797515	NM_001253105.2	unavailable	GmBBX 49	4	3465
GmBBX15b	GLYMA.15G065900	XP_003545808.1	1	0	15	4997794..4998815	100805832	XM_003545760.4	Glyma15g07140	GmBBX 58	2	1328
GmBBX16a	GLYMA.16G050900	XP_003548956.1	2	1	16	4860424..4864355	100801439	XM_003548908.4	Glyma16g05540	GmBBX 30	4	5112
GmBBX17a	GLYMA.17G066600	NP_001239972.1	2	1	17	5148904..5150118	100805693	NM_001253043.1	Glyma17g07420	GmBBX 6	2	1579
GmBBX17b	GLYMA.17G255100	XP_003550408.2	2	0	17	41026014..41027963	100807827	XM_003550360.4	17G255100	GmBBX 39	3	2534
GmBBX18a	GLYMA.18G278100	NP_001235843.2	2	1	18	56236082..56238737	100301886	NM_001248914.2	Glyma18g51320	GmBBX 2	2	3452
GmBBX19a	GLYMA.19G039000	NP_001278944.1	2	1	19	5457712..5459778	100805051	NM_001292015.1	Glyma19g05170	GmBBX 4	2	2687
GmBBX19b	GLYMA.19G099700	NP_001278941.1	2	1	19	35179384..35182370	100786838	XM_006604118.3	Glyma19g27240	GmBBX 29	4	3883
GmBBX19c	GLYMA.19G207100	NP_001241399.1	2	1	19	46768497..46773176	100777428	NM_001254470.1	Glyma19g39460	GmBBX 26	5	6084
GmBBX20a	GLYMA_20G060400	XP_006605598.1	2	0	20	18599443..18607761	100796748	XM_006605535.3	unavailable	none	6	10815
GmBBX20b	GLYMA.20G115600	XP_003555902.1	1	1	20	35710120..35712421)	100817528	XM_003555854.4	Glyma20g24940	GmBBX 14	2	2992

### Sheet: GsBBX
Table 1a GsBBX genes
protein accession	mRNA accession	chromosome	location	GsBBX	BBX domain	CCT domain	gene id	Number of exons	gene size bp
XP_028241683.1	XM_028385882.1 18-like (LOC114420034), transcript variant X3, mRNA	1	51144681..51147789	1a	2	0	114420034	7	4041
XP_028207280.1	XM_028351479.1 (LOC114390659), mRNA	2	15719366..15722347	2a	2	1	114390659	4	3876
XP_028214123.1	XM_028358322.1 (LOC114396383), transcript variant X1, mRNA	2	43308497..43315906	2b	2	1	114396383	6	9632
XP_028226195.1	XM_028370394.1 (LOC114407333), mRNA	3	43492919..43496677	3a	2	1	114407333	4	4887
XP_028226970.1	XM_028371169.1 20-like (LOC114408044), transcript variant X1, mRNA	4	740055..741756	4a	2	0	114408044	3	2212
XP_028227504.1	XM_028371703.1 (LOC114408601), transcript variant X1, mRNA	4	2182858..2184379	4b	2	0	114408601	3	1978
XP_028227884.1	XM_028372083.1 (LOC114408884), mRNA	4	4815231..4816636	4c	1	1	114408884	2	1828
XP_028233901.1	XM_028378100.1 (LOC114413612), mRNA	5	43010096..43011969	5a	1	1	114413612	2	2436
XP_028234534.1	XM_028378733.1 20-like (LOC114414461), transcript variant X1, mRNA	6	726602..728378	6a	2	0	114414461	3	2309
XP_028234730.1	XM_028378929.1 (LOC114414612), mRNA	6	2088171..2089555	6b	2	0	114414612	2	1801
XP_028235143.1	XM_028379342.1 (LOC114414896), mRNA	6	4574247..4575569	6c	1	1	114414896	2	1719
XP_028237789.1	XM_028381988.1 (LOC114416943), mRNA	6	40309637..40311702	6d	1	0	114416943	2	2686
XP_028238221.1	XM_028382420.1 (LOC114417277), mRNA	6	46427418..46428491	6e	1	0	114417277	2	1396
XP_028238949.1	XM_028383148.1 (LOC114418023), mRNA	7	1607801..1608847	7a	1	0	114418023	1	1361
XP_028239840.1	XM_028384039.1 (LOC114418606), transcript variant X4, mRNA	7	8651607..8659181	7b	1	1	114418606	7	9847
XP_028242819.1	XM_028387018.1 (LOC114421187), mRNA	8	3274044..3275969	8a	1	1	114421187	2	2504
XP_028245675.1	XM_028389874.1 (LOC114423210), mRNA	8	18065533..18066648	8b	1	0	114423210	1	1450
XP_028245113.1	XM_028389312.1 -LIKE 2 (LOC114422784), mRNA	8	22701621..22704271	8c	2	1	114422784	2	3447
XP_028181681.1	XM_028325880.1 (LOC114368660), mRNA	9	16886247..16889868	9a	2	0	114368660	3	4708
XP_028248436.1	XM_028392635.1 (LOC114425687), mRNA	9	42918472..42919406	9b	1	0	114425687	3	1215
XP_028183266.1	XM_028327465.1 (LOC114370178), mRNA	10	1942905..1945795	10a	2	1	114370178	4	3759
XP_028182547.1	XM_028326746.1 (LOC114369511), mRNA	10	51293823..51295895	10b	1	1	114369511	2	2695
XP_028186835.1	XM_028331034.1 18-like (LOC114373552), transcript variant X2, mRNA	11	5634181..5637440	11a	2	0	114373552	7	4238
XP_028188136.1	XM_028332335.1 19-like (LOC114374665), mRNA	11	8513637..8516264	11b	2	0	114374665	6	3416
XP_028188619.1	XM_028332818.1 20-like (LOC114375068), mRNA	11	8656472..8658195	11c	2	0	114375068	3	2240
XP_028187034.1	XM_028331233.1 24-like (LOC114373711), mRNA	11	9674858..9678063	11d	2	0	114373711	3	4168
XP_028188554.1	XM_028332753.1 B-box domain protein 31-like (LOC114375017), mRNA	11	43222308..43223202	11e	1	0	114375017	5	1163
XP_028186976.1	XM_028331175.1 (LOC114373666), transcript variant X1, mRNA	11	44412861..44417140	11f	2	0	11437366	3	5564
XP_028186516.1	XM_028330715.1 (LOC114373189), mRNA	11	47695274..47696792	11g	1	0	114373189	3	1975
XP_028189482.1	XM_028333681.1 -LIKE 12-like (LOC114375818), mRNA	11	47877388..47881409	11h	2	1	114375818	2	5228
XP_028190649.1	XM_028334848.1 24-like (LOC114376644), mRNA	11	51226041..51228668	11i	2	0	114376644	7	3416
XP_028193821.1	XM_028338020.1 18-like (LOC114379377), mRNA	12	2723869..2727341	12a	2		114379377	2	4515
XP_028192657.1	XM_028336856.1 (LOC114378285), mRNA	12	2853546..2854406	12b	incomplete		114378285	4	1119
XP_028194306.1	XM_028338505.1 24-like (LOC114379786), mRNA	12	3748356..3751709	12c	2	0	114379786	7	4360
XP_028192883.1	XM_028337082.1 (LOC114378484), transcript variant X2, mRNA	12	9319001..9320164	12d	1	0	114378484	2	1512
XP_028193946.1	XM_028338145.1 -LIKE 12-like (LOC114379474), transcript variant X5, mRNA	12	40147409..40151886	12e	2	1		2
XP_028192873.1	XM_028337072.1 (LOC114378475), mRNA	12	40402357..40403801	12f	1	0		1
XP_028195308.1	XM_028339507.1 (LOC114380442), transcript variant X1, mRNA	12	43780560..43784314	12g	2	0		4
XP_028197901.1	XM_028342100.1 (LOC114382579), transcript variant X1, mRNA	13	2774532..2781054	13a	2	1		2
XP_028195646.1	XM_028339845.1 (LOC114380795), mRNA	13	14633759..14636001	13b	2	1		7
XP_028197198.1	XM_028341397.1 -LIKE 5-like (LOC114382165), mRNA	13	20870727..20872528	13c	2	1		3
XP_028200652.1	XM_028344851.1 (LOC114384976), transcript variant X1, mRNA	14	48025628..48033062	14a	2	1		8
XP_028199051.1	XM_028343250.1 20-like (LOC114383558), mRNA	14	50657713..50659544	14b	2	0		3
XP_028204046.1	XM_028348245.1 24-like (LOC114387947), mRNA	15	2405461..2408094	15a	2	0		4
XP_028203518.1	XM_028347717.1 B-box domain protein 31-like (LOC114387515), mRNA	15	5021694..5022748	15b	1	0		2
XP_028203548.1	XM_028347747.1 (LOC114387547), mRNA	15	39306395..39308887	15c	incomplete			4
XP_028208096.1	XM_028352295.1 -LIKE 15-like (LOC114391241), mRNA	16	4819612..4823643	16a	2	1		2
XP_028210486.1	XM_028354685.1 -LIKE 5-like (LOC114393374), mRNA	17	5160432..5162236	17a	2	1		3
XP_028209034.1	XM_028353233.1 20-like (LOC114392186), mRNA	17	41278153..41280013	17b	2	0		2
XP_028211792.1	XM_028355991.1 (LOC114394419), transcript variant X1, mRNA	18	55665227..55667887	18a	2	1		2
XP_028217924.1	XM_028362123.1 (LOC114399900), mRNA	19	5537313..5539642	19a	2	1		4
XP_028216858.1	XM_028361057.1 (LOC114398967), mRNA	19	34705498..34709054	19b	2	1		5
XP_028218965.1	XM_028363164.1 (LOC114400625), mRNA	19	46250044..46253700	19c	2	1		6
XP_028221146.1	XM_028365345.1 (LOC114402692), transcript variant X1, mRNA	20	20542044..20550434	20a	2	1		2
XP_028219641.1	XM_028363840.1 (LOC114401336), mRNA	20	38737256..38739419	20b	1	1
