## Supplementary Table for "Comparative analysis of *Glycine BBX* gene family reveals lineage-specific evolution and expansion": supplementary table 3.xlsx

### Sheet: Sheet1
Table 3 The comparative ProtParam analysis of GmBBX and GsBBX proteins
Protein	Molecular weight	Theoretical pI	Instability index	GRAVY	Sub cellular localization	Protein	Molecular weight	Theoretical pI	Instability index	GRAVY	Sub cellular localization
GmBBX1a	20229.1	7.05	55.12	-0.575	Extracellular	GsBBX1a	20229.1	7.05	55.12	-0.575	Extracellular
GmBBX2a	38259.9	7.53	44.9	-0.709	nuclear	GsBBX2a	38258.8	7.53	43.76	-0.724	nuclear
GmBBX2b	44173.3	5.2	61.97	-0.497	nuclear	GsBBX2b	44173.3	5.2	61.97	-0.497	nuclear
GmBBX3a	38811.4	5.98	57.19	-0.617	nuclear	GsBBX3a	38811.4	5.98	57.19	-0.617	nuclear
GmBBX4a	36520.7	7.83	44.9	-0.145	Plasma membrane	GsBBX4a	36520.7	7.83	44.9	-0.145	Plasma membrane
GmBBX4b	29383	6.58	69.65	-0.569	nuclear	GsBBX4b	29285.9	6.58	69.14	-0.565	nuclear
GmBBX4c	33732.8	7.01	50.73	-0.409	nuclear	GsBBX4c	33732.8	7.01	50.73	-0.409	nuclear
GmBBX5a	40832.5	5.43	53.82	-0.6	Chloroplast	GsBBX5a	41246.9	5.3	52.37	-0.602	nuclear
GmBBX6a	26123.2	6.49	45.49	-0.574	nuclear	GsBBX6a	26123.2	6.49	45.49	-0.574	nuclear
GmBBX6b	27171.6	6.11	55.5	-0.44	nuclear	GsBBX6b	27171.6	6.11	55.5	-0.44	nuclear
GmBBX6c	33958.1	7.53	52.81	-0.428	nuclear	GsBBX6c	33958.1	7.53	52.81	-0.428	nuclear
GmBBX6d	24250.4	4.53	67.66	-0.87	nuclear	GsBBX6d	24250.4	4.53	67.66	-0.87	nuclear
GmBBX6e	19199.7	4.34	61.49	-0.886	nuclear	GsBBX6e	19199.7	4.34	61.49	-0.886	nuclear
GmBBX7a	26401.2	9.72	70.5	-0.184	Extracellular	GsBBX7a	26419.2	9.72	68.84	-0.192	Extracellular
GmBBX7b	47923.4	4.89	44.62	0.643	nuclear	GsBBX7b	47923.4	4.89	44.62	-0.643	nuclear
GmBBX8a	41522.2	5.67	52.27	-0.614	nuclear	GsBBX8a	41522.2	5.67	52.27	-0.614	nuclear
GmBBX8b	25971.4	8.88	61.97	-0.222	Extracellular	GsBBX8b	26019.4	8.87	61.52	-0.234	Extracellular
GmBBX8c	38473.8	5.88	28.46	-0.434	nuclear	GsBBX8c	38259.6	5.88	28.01	-0.416	nuclear
GmBBX9a	31989.7	5.37	60.46	-0.464	nuclear	GsBBX9a	31989.7	5.37	60.46	-0.464	nuclear
GmBBX9b	26593.7	5.98	45.41	-0.715	nuclear	GsBBX9b	20311.5	5.39	44.53	-0.667	nuclear
GmBBX10a	38834.2	6.24	41.37	-0.698	nuclear	GsBBX10a	38852.3	6.24	41.37	-0.703	nuclear
GmBBX10b	46895.4	5.48	53.51	-0.755	nuclear	GsBBX10b	46767.3	5.48	53.16	-0.749	nuclear
GmBBX11a	20266.2	7.02	49.96	-0.574	Extracellular	GsBBX11a	20266.2	7.02	49.96	-0.574	Extracellular
GmBBX11b	23765.8	5.9	63.95	-0.657	Extracellular	GsBBX11b	23765.8	5.9	63.95	-0.657	Extracellular
GmBBX11c	31836.8	6.34	58.52	-0.454	nuclear	GsBBX11c	31836.8	6.34	58.52	-0.454	nuclear
GmBBX11d	26080.6	5.01	42.64	-0.282	Extracellular	GsBBX11d	26080.6	5.01	42.64	-0.282	Extracellular
						GsBBX11e	16698.9	4.2	40.65	-0.816	nuclear
						GsBBX11f	31955.8	4.76	56.94	-0.33	nuclear
						GsBBX11g	23810.5	4.32	69.87	-0.969	nuclear
						GsBBX11h	46916.7	5.9	55.49	-0.52	nuclear
						GsBBX11i	26371.7	5.08	41.95	-0.32	Extracellular
GmBBX12a	25352.1	7.11	50.2	-0.346	Extracellular	GsBBX12a	23682.9	6.7	60.11	-0.592	Extracellular
GmBBX12b	23136.4	6.34	69.46	-0.375	nuclear	GsBBX12c	26083.7	5.1	37.7	-0.273	Extracellular
GmBBX12c	26083.7	5.1	37.7	-0.273	Extracellular	GsBBX12d	18693.4	4.58	57.59	-0.743	nuclear
GmBBX12d	18693.4	4.58	57.59	-0.743	nuclear	GsBBX12e	46930.6	5.47	57.85	-0.473	nuclear
GmBBX12e	46914.6	5.47	57.92	-0.481	nuclear	GsBBX12f	24355.1	4.36	69.3	-0.971	nuclear
GmBBX12f	24355.1	4.36	69.3	-0.971	nuclear	GsBBX12g	41047.2	4.98	52.23	-0.207	nuclear
GmBBX12g	31746.3	4.88	59.13	-0.394	nuclear
GmBBX13a	44607.9	5.01	57.07	-0.415	nuclear	GsBBX13a	44607.9	5.01	57.07	-0.415	nuclear
GmBBX13b	40218.8	5.32	44.78	-0.492	nuclear	GsBBX13b	40219.7	5.2	45.25	-0.491	nuclear
GmBBX13c	39873.8	6.21	50.74	-0.332	nuclear	GsBBX13c	39859.8	6.21	50.93	-0.332	nuclear
GmBBX13d	16698.9	4.2	40.65	-0.816	nuclear
GmBBX13e	31955.8	4.76	56.94	-0.33	nuclear
GmBBX13f	24254.9	4.27	68.1	-0.966	nuclear
GmBBX13g	47144.9	5.78	56.13	-0.516	nuclear
GmBBX13h	26362.7	5	43.56	-0.321	Extracellular
GmBBX14a	44922.2	5.27	57.85	-0.497	nuclear	GsBBX14a	44922.2	5.27	57.85	-0.497	nuclear
GmBBX14b	30556.3	6.3	51.13	-0.413	nuclear	GsBBX14b	37331.2	6.33	53.97	-0.297	nuclear
GmBBX15a	26370.6	4.81	46.48	-0.377	Extracellular	GsBBX15a	26485.6	4.76	46.33	-0.39	Extracellular
GmBBX15b	16575.9	4.63	45.21	-0.741	nuclear	GsBBX15b	16575.9	4.63	45.21	-0.741	nuclear
GmBBX16a	42877.1	6.47	45.14	-0.659	nuclear	GsBBX16a	42849.1	6.47	45.37	-0.666	nuclear
GmBBX17a	40706.6	5.94	48.05	-0.336	nuclear	GsBBX17a	40706.6	5.94	48.05	-0.336	nuclear
GmBBX17b	36454.1	6.15	53.67	-0.362	nuclear	GsBBX17b	36454.1	6.15	53.67	-0.362	nuclear
GmBBX18a	38986.5	5.85	32.59	-0.455	nuclear	GsBBX18a	39000.5	5.85	33.01	-0.454	nuclear
GmBBX19a	40905.6	5.47	47.5	-0.507	nuclear	GsBBX19a	40905.6	5.47	47.5	-0.507	nuclear
GmBBX19b	43298.4	6.67	46.06	-0.655	nuclear	GsBBX19b	43283.4	6.81	47.01	-0.656	nuclear
GmBBX19c	38947.6	5.88	55.68	-0.591	nuclear	GsBBX19c	38947.6	5.88	55.68	-0.591	nuclear
GmBBX20a	44400.7	4.83	59.19	-0.389	nuclear	GsBBX20a	44372.6	4.83	59.59	-0.395	nuclear
GmBBX20b	46748.2	5.61	47.35	-0.74	nuclear	GsBBX20b	46677.1	5.61	47.44	-0.746	nuclear
